# A mixture of innate cryoprotectants is key for freeze tolerance and cryopreservation of a drosophilid fly larva

**DOI:** 10.1101/2021.12.15.472769

**Authors:** Lukáš Kučera, Martin Moos, Tomáš Štětina, Jaroslava Korbelová, Petr Vodrážka, Lauren Des Marteaux, Robert Grgac, Petr Hůla, Jan Rozsypal, Miloš Faltus, Petr Šimek, Radislav Sedlacek, Vladimír Koštál

## Abstract

Insects that naturally tolerate internal freezing produce complex mixtures of multiple cryoprotectants (CPs). Better knowledge on composition of these mixtures, and on mechanisms of how the individual CPs interact, could inspire development of laboratory CP formulations optimized for cryopreservation of cells and other biological material. Here we identify and quantify (using high resolution mass spectrometry) a range of putative CPs in larval tissues of a subarctic fly, *Chymomyza costata* that survives long-term cryopreservation in liquid nitrogen. The CPs (proline, trehalose, glutamine, asparagine, glycine betaine, glycerophosphoethanolamine, glycerophosphocholine, and sarcosine) accumulate in hemolymph in a ratio of 313:108:55:26:6:4:3:0.5 mmol.L^-1^. Using calorimetry, we show that the artificial mixtures, mimicking the concentrations of major CPs’ in hemolymph of freeze-tolerant larvae, suppress the melting point of water and significantly reduce the ice fraction. We demonstrate in a bioassay that mixtures of CPs administered through the diet act synergistically rather than additively to enable cryopreservation of otherwise freeze-sensitive larvae. Using MALDI-MSI, we show that during slow extracellular freezing trehalose becomes concentrated in partially dehydrated hemolymph where it stimulates transition to the amorphous glass phase. In contrast, proline moves to the boundary between extracellular ice and dehydrated hemolymph and tissues where it likely forms a layer of dense viscoelastic liquid. We propose that amorphous glass and viscoelastic liquids may protect macromolecules and cells from thermomechanical shocks associated with freezing and transfer into and out of liquid nitrogen.

**Summary statement:** The composition of natural cryoprotectant mixture of the extremely freeze-tolerant insect is revealed. Components of the mixture work in synergy and behave differently during organismal freezing and cryopreservation.
