## Supplementary material for "A mixture of innate cryoprotectants is key for freeze tolerance and cryopreservation of a drosophilid fly larva": Supplamentary Tables

### Sheet: Table A1
Supplementary Table A1: Tissue metabolomics results.			Acclimation variant	FS, non-diapause, warm-acclimated, pre-wandering larvae of 3rd instar																						Acclimation variant	FT, diapausing cold acclimated-larvae
			Tissue	Hemolymph					Hemolymph				Fat body				Midgut				Muscle					Tissue	Hemolymph					Hemolymph				Fat body				Midgut				Muscle
All metabolites were subjected to absolute quantification			Replicate	A	B	C	D	mean	A	B	C	D	A	B	C	D	A	B	C	D	A	B	C	D		Replicate	A	B	C	D	mean	A	B	C	D	A	B	C	D	A	B	C	D	A	B	C	D
in tissues using calibration curve method			Amount [µL] / [pc]	5.72727	4.81818	6	7.09091	5.90909	30	30	30	30	30	30	30	30	30	30	30	30	30	30	30	30		Amount [µL] / [pc]	5.63636	5.81818	5.63636	5.90909	5.75	30	30	30	30	30	30	30	30	30	30	30	30	30	30	30	30
				Concentration					Content/pool																		Concentration					Content/pool
KEGG ID	HMDB ID	MS Platform *	Metabolite	mmol.L-1					nmols per tissue				nmols per tissue				nmols per tissue				nmols per tissue					Metabolite	mmol.L-1					nmols per tissue				nmols per tissue				nmols per tissue				nmols per tissue
C00041	HMDB0000161	ECF-GC/MS	Ala	4.23573	6.50802	4.3432	3.26051	4.58687	0.80864	1.04523	0.86864	0.770667	0.408	0.279947	0.36368	0.53296	0.28496	0.319947	0.379253	0.290667	1.0296	0.708533	0.676373	0.28096		Ala	5.40803	5.357	3.58785	2.51897	4.21796	1.01605	1.03893	0.67408	0.49616	0.130773	0.157067	0.17232	0.11856	0.107147	0.165867	0.152053	0.12688	0.209973	0.231733	0.29712	0.49376
C00062	HMDB0000517	ECF-LC/MS	Arg	4.17361	4.08841	3.63661	2.89611	3.69869	0.796781	0.656623	0.727322	0.684535	0.123391	0.0637412	0.0797135	2.86907	0.716387	0.849636	0.903125	0.817009	3.64554	2.58173	2.45847	0.183093		Arg	3.7074	4.00069	4.365	4.07016	4.03581	0.696542	0.775891	0.820091	0.801698	0.0554199	0.0394771	0.0589416	0.0768441	0.392659	0.440667	0.487237	0.529611	1.40473	1.47229	2.22518	2.34658
C00152	HMDB0000168	ECF-LC/MS	Asn	10.0486	10.7547	8.16592	7.70446	9.16842	1.91838	1.72727	1.63318	1.82105	0.775673	0.353502	0.574603	0.409757	0.485477	0.605458	0.59056	0.47333	1.14548	0.559873	0.644816	0.33856		Asn	23.9925	25.602	28.6646	24.8589	25.7795	4.50768	4.96523	5.38548	4.89645	2.21462	2.90733	2.65258	2.26427	0.915246	1.54113	1.52078	1.45643	1.26256	1.55403	1.91979	2.89546
C00049	HMDB0000191	ECF-GC/MS	Asp	0.195556	0.332075	0.24	0.225641	0.248318	0.0373333	0.0533333	0.048	0.0533333	0.0820267	0.0690133	0.14688	0.0945067	0.05856	0.16272	0.142827	0.130933	0.0782933	0.1	0.15904	0.118027		Asp	0.170323	0.2475	0.283871	0.189538	0.222808	0.032	0.048	0.0533333	0.0373333	0.0586667	0.0533333	0.0693333	0.0533333	0.05104	0.0623467	0.0624	0.0517867	0.08896	0.0990933	0.109653	0.147413
C00097	HMDB0000574	ECF-GC/MS	Cys	0.185236	0.200847	0.168737	0.153349	0.177042	0.0353632	0.0322572	0.0337474	0.0362461	0.0330532	0.0309151	0.0336901	0.0292559	0.0445995	0.0479094	0.0421399	0.0493634	0.0343349	0.0320921	0.0295939	0.0294956		Cys	0.127249	0.125633	0.133373	0.173351	0.139902	0.0239074	0.0243651	0.025058	0.034145	0.0357542	0.034477	0.0357567	0.033905	0.0355454	0.0427793	0.0396438	0.0372958	0.0280725	0.0285298	0.0300686	0.0328293
C00064	HMDB0000641	ECF-LC/MS	Gln	36.0027	39.2427	30.108	29.0837	33.6093	6.87324	6.30262	6.0216	6.87433	2.72593	1.62905	2.10674	1.21852	1.07002	1.10124	1.06644	0.769769	3.4928	2.07011	2.01825	1.19624		Gln	47.0695	56.3842	61.6074	55.8525	55.2284	8.84336	10.9351	11.5747	11.0012	5.69274	6.20995	6.00917	5.80218	1.75367	2.65239	2.692	3.17695	3.34327	3.64744	4.33389	7.43528
C00025	HMDB0000148	ECF-LC/MS	Glu	1.91339	1.8301	1.47254	1.15858	1.59365	0.365283	0.293926	0.294509	0.273846	0.809662	0.707051	0.862594	0.606597	1.37525	2.86722	2.2539	2.61014	0.964247	0.896125	0.739363	0.740022		Glu	0.798342	0.598281	0.82705	0.792465	0.754034	0.149991	0.11603	0.155385	0.156092	0.406535	0.51189	0.534115	0.399416	1.00114	1.47572	1.427	1.27407	0.491727	0.499315	0.638514	0.899087
C00037	HMDB0000123	ECF-GC/MS	Gly	1.36721	1.69093	1.22267	1.04314	1.33099	0.261013	0.271573	0.244533	0.24656	0.0748267	0.0722667	0.08096	0.10352	0.111307	0.192267	0.12624	0.13312	0.13424	0.121387	0.0982933	0.06224		Gly	1.20361	1.42065	1.38983	1.46215	1.36906	0.226133	0.27552	0.26112	0.288	0.136533	0.16064	0.166293	0.122187	0.10304	0.18368	0.16096	0.181013	0.1096	0.1184	0.134773	0.20112
C00135	HMDB0000177	ECF-LC/MS	His	4.61766	5.18765	3.55381	3.95116	4.32757	0.881554	0.833168	0.710763	0.93391	0.214585	0.16619	0.185044	0.248094	0.128186	0.116344	0.118809	0.130015	0.307956	0.269462	0.224801	0.176483		His	1.69005	1.91342	2.18879	1.86235	1.91365	0.317524	0.371088	0.411227	0.366827	0.16981	0.178581	0.218887	0.203782	0.079274	0.0930454	0.0486493	0.0957923	0.134435	0.155579	0.189087	0.337211
C00407	HMDB0000172	ECF-GC/MS	Ile	0.309537	0.359306	0.307467	0.318605	0.323728	0.0590933	0.0577067	0.0614933	0.0753067	0.04576	0.0482667	0.0540267	0.04144	0.0282133	0.0410133	0.0325867	0.03344	0.0430933	0.0539733	0.04336	0.03376		Ile	0.308	0.33165	0.423819	0.356332	0.35495	0.0578667	0.06432	0.0796267	0.0701867	0.0360533	0.0426667	0.0520533	0.04224	0.0269333	0.0341867	0.0314667	0.0305067	0.0284267	0.0317333	0.0394133	0.04224
C00123	HMDB0000687	ECF-GC/MS	Leu	0.650083	0.727909	0.674133	0.605846	0.664493	0.124107	0.116907	0.134827	0.1432	0.13424	0.167733	0.147147	0.06656	0.04352	0.06448	0.0536	0.0521067	0.0573333	0.0816533	0.0708267	0.08432		Leu	0.47151	0.5148	0.587897	0.521772	0.523995	0.0885867	0.09984	0.110453	0.102773	0.05952	0.0674133	0.07584	0.0618133	0.0434133	0.05264	0.0511467	0.0462933	0.0430933	0.0485333	0.0555733	0.0619733
C00047	HMDB0000182	ECF-LC/MS	Lys	1.63163	1.89785	1.35041	1.59699	1.61922	0.311494	0.304807	0.270081	0.377471	0.122287	0.0831845	0.0887165	0.0879497	0.27547	0.418904	0.351893	0.363736	0.154195	0.105715	0.108665	0.0658196		Lys	2.01496	2.36498	2.68712	2.47213	2.3848	0.378569	0.458663	0.504852	0.486935	0.0673953	0.0726637	0.0803556	0.0918547	0.135868	0.160201	0.187474	0.180882	0.0920658	0.105453	0.124034	0.19536
C00073	HMDB0000696	ECF-LC/MS	Met	0.292964	0.365467	0.273603	0.228474	0.290127	0.0559294	0.0586962	0.0547206	0.0540029	0.0478934	0.0658797	0.0601292	0.0406775	0.0377974	0.0418002	0.039016	0.0390452	0.0394272	0.0444634	0.0428032	0.0488056		Met	0.206629	0.211063	0.214363	0.197485	0.207385	0.0388213	0.0409335	0.0402742	0.0388985	0.0362558	0.0364701	0.0360839	0.0350516	0.0358364	0.0365337	0.0359081	0.0353952	0.0345967	0.034906	0.0350448	0.036311
C00079	HMDB0000159	ECF-LC/MS	Phe	0.552185	0.675711	0.577263	0.510258	0.578854	0.105417	0.108523	0.115453	0.120606	0.405293	0.254957	0.244464	0.0415177	0.042332	0.0471199	0.0419423	0.0411369	0.0554048	0.0431604	0.0435368	0.0890667		Phe	0.832434	0.955356	0.987063	0.856725	0.907895	0.156397	0.185281	0.185448	0.168749	0.0513826	0.0582212	0.0595408	0.0577796	0.0389789	0.0449344	0.0442554	0.043523	0.0425452	0.049458	0.0591658	0.0795194
C00148	HMDB0000162	ECF-GC/MS	Pro	36.57	42.6886	30.2851	33.4585	35.7506	6.98155	6.85605	6.05701	7.90837	2.41072	1.04048	1.70149	1.30107	0.979573	1.0104	1.04891	0.96784	3.58224	1.58667	1.79088	1.08117		Pro	281.147	327.39	333.115	311.085	313.184	52.8215	63.4939	62.5852	61.2744	24.6948	27.0705	26.8199	28.0546	8.06864	11.0237	11.7092	13.5108	15.021	16.8511	20.4147	36.3718
C00065	HMDB0000187	ECF-LC/MS	Ser	1.05699	1.12378	0.745606	1.03742	0.990947	0.201789	0.180485	0.149121	0.245207	0.107265	0.104805	0.0943248	0.109749	0.0512394	0.149907	0.0936256	0.075933	0.123073	0.147668	0.0834736	0.0476901		Ser	1.08436	1.39465	1.57191	1.53072	1.39541	0.203728	0.270477	0.295328	0.301506	0.132027	0.164646	0.176185	0.106285	0.0729432	0.121198	0.107035	0.113779	0.0446287	0.0976386	0.0962963	0.140001
C00188	HMDB0000167	ECF-GC/MS	Thr	1.07321	1.35407	0.969946	1.45346	1.21267	0.204885	0.217472	0.193989	0.343545	0.39744	0.176469	0.153813	0.113573	0.222926	0.135817	0.0988439	0.0924816	0.48672	0.19597	0.121485	0.114438		Thr	0.604648	0.584178	0.659215	0.665491	0.628383	0.1136	0.113295	0.123853	0.131082	0.0932896	0.1203	0.149876	0.119794	0.0629008	0.0799547	0.0878694	0.0840181	0.063671	0.0844828	0.114659	0.149259
C00078	HMDB0000929	ECF-LC/MS	Trp	1.77297	1.98074	1.61039	1.48176	1.71146	0.338476	0.31812	0.322078	0.350234	0.100355	0.0950088	0.0912965	0.0456279	0.034184	0.048601	0.040605	0.0401227	0.0477563	0.0528398	0.0415135	0.068151		Trp	1.08711	1.25156	1.3378	1.16981	1.21157	0.204246	0.242726	0.251344	0.230417	0.031589	0.0407729	0.0452191	0.0472371	0.0265869	0.032977	0.0340746	0.0359466	0.0277192	0.0343742	0.04065	0.0657256
C00082	HMDB0000158	ECF-LC/MS	Tyr	0.844819	0.951807	0.897239	1.04659	0.935113	0.161284	0.152866	0.179448	0.247375	2.60728	1.2126	1.57373	0.255627	0.0775698	0.0435032	0.0451062	0.0360962	0.317814	0.0852189	0.0985838	0.697011		Tyr	1.78214	2.47994	2.34362	1.69043	2.07403	0.334826	0.480958	0.440317	0.332964	0.145328	0.14751	0.168431	0.178256	0.0352924	0.0505518	0.0524643	0.0599626	0.0821221	0.0833631	0.0981719	0.139093
C00183	HMDB0000883	ECF-LC/MS	Val	0.583035	0.667804	0.541867	0.747549	0.635064	0.111307	0.107253	0.108373	0.176693	0.0754667	0.08192	0.0806933	0.0605333	0.03712	0.06928	0.0491733	0.0432533	0.0898133	0.112693	0.0706133	0.04784		Val	0.557523	0.595925	0.728981	0.663655	0.636521	0.104747	0.115573	0.13696	0.13072	0.0582933	0.0793067	0.0981333	0.07184	0.03136	0.04128	0.0456533	0.0402133	0.03792	0.0541333	0.07488	0.0870933
C00095	HMDB0000660	SILYL-GC/MS	Fructose	0.407998	0.377986	0.336254	0.303254	0.356373	0.0778906	0.0607069	0.0672509	0.0716782	0.0116459	0.0386516	0.0329764	0.107525	0.0698249	0.711375	0.352303	0.148769	0.440287	0.182952	0.191523	0.0145939		Fructose	0.991691	1.36571	2.03565	2.32423	1.67932	0.186318	0.264865	0.382455	0.457803	0.0402274	0.0585179	0.0260391	0.0330338	0.138515	0.189472	0.146335	0.164444	0.160358	0.159798	0.159915	0.392121
C00345	HMDB0001316	HILIC-LC/MS	Gluconate-6P	0.163209	0.175026	0.178982	0.164761	0.170494	0.0306634	0.0339444	0.0336269	0.0324528	0.0309746	0.030807	0.0310185	0.0307432	0.0306135	0.030744	0.0306976	0.0306552	0.0310361	0.0314466	0.0311139	0.0308411		Gluconate-6P	0.163209	0.175026	0.178982	0.164761	0.170494	0.0306634	0.0339444	0.0336269	0.0324528	0.0309006	0.0308992	0.0310502	0.0311847	0.0306068	0.0306075	0.0306012	0.0306012	0.0306191	0.0306012	0.0306135	0.0312473
C00267	HMDB0000122	SILYL-GC/MS	Glucose	1.14578	0.550232	0.768755	0.733103	0.799467	0.218739	0.0883705	0.153751	0.173279	0.00780597	0.00748121	0.00762281	0.108849	0.130587	1.5809	1.24346	0.549991	0.218312	0.204403	0.218723	0.00951049		Glucose	0.808234	0.932559	1.07711	1.043	0.965225	0.15185	0.18086	0.202365	0.20544	0.036576	0.0301497	0.0079125	0.00788078	0.286374	0.465036	0.295746	0.192448	0.176273	0.207891	0.253161	0.463989
C00116	HMDB0000131	SILYL-GC/MS	Glycerol	1.90868	0.897008	0.559595	0.437104	0.950596	0.364384	0.144065	0.111919	0.103315	0.466339	0.186448	0.207209	0.313376	0.0857947	0.308813	0.209861	0.0821991	0.263698	0.287697	0.449251	0.234186		Glycerol	0.358424	0.241439	0.471053	0.574343	0.411315	0.0673403	0.0468246	0.0885009	0.113128	0.0252583	0.0730071	0.00533333	0.0725566	0.0872778	0.0731736	0.0110807	0.164507	0.0177546	0.0274836	0.0718883	0.0275468
C00208	HMDB0000163	SILYL-GC/MS	Maltose	0.139683	0.199245	0.133333	0.157949	0.157552	0.0266667	0.032	0.0266667	0.0373333	0.0213333	0.0266667	0.016	0.0266667	0.072903	0.117657	0.0954289	0.123481	0.016	0.0266667	0.0106667	0.0266667		Maltose	0.141935	0.1925	0.170323	0.135385	0.160036	0.0266667	0.0373333	0.032	0.0266667	0.0266667	0.0213333	0.016	0.0266667	0.083596	0.0964355	0.103667	0.103941	0.016	0.016	0.0266667	0.0266667
C00137	HMDB0000211	SILYL-GC/MS	Myo-inositol	0.207758	0.24429	0.168258	0.15241	0.193179	0.039663	0.0392345	0.0336515	0.0360242	0.00533333	0.00533333	0.00533333	0.00533333	0.0393453	0.0276156	0.0220399	0.0244023	0.00533333	0.00533333	0.00533333	0.00533333		Myo-inositol	0.300667	0.280485	0.30926	0.372772	0.315796	0.0564889	0.054397	0.0581034	0.0734248	0.00581283	0.0280161	0.00685781	0.00533333	0.0266669	0.0330837	0.0309986	0.0226018	0.00533333	0.0492286	0.025047	0.0114668
C00794	HMDB0000247	HILIC-LC/MS	Sorbitol	0.00647505	0.00825178	0.00931572	0.00474943	0.00719799	0.00123615	0.00132529	0.00186314	0.00112259	0.000399678	0.000294312	0.000460364	0.000840947	0.000608781	0.00328116	0.00502907	0.00157134	0.00170827	0.00121477	0.0017836	0.000304931		Sorbitol	0.0238704	0.0301744	0.0201872	0.0229132	0.0242863	0.00448474	0.00585201	0.00379275	0.00451321	0.000632741	0.000426834	0.000335225	0.000172162	0.00139754	0.00205847	0.00113459	0.00142454	0.0038808	0.00619431	0.00281828	0.0112011
C01083	HMDB0000975	SILYL-GC/MS	Trehalose	52.6134	55.9294	46.5879	37.9131	48.2609	10.0444	8.98259	9.31759	8.96127	1.7762	1.4231	1.94932	0.298485	0.254507	1.03646	0.768574	0.579117	0.396074	0.377469	0.384175	1.79807		Trehalose	71.441	86.977	170.277	101.474	107.542	13.4223	16.8683	31.9914	19.9872	1.02759	1.51201	1.21373	1.84946	0.997993	1.29407	1.0786	1.06558	0.222379	0.27379	0.290176	0.523795
C00158	HMDB0000094	ECF-GC/MS	Citrate	6.88691	6.68302	5.83173	3.96361	5.84132	1.31477	1.07333	1.16635	0.936853	0.064	0.0533333	0.0373333	0.0426667	0.07408	0.182667	0.10064	0.157387	0.10528	0.0970133	0.0757867	0.0533333		Citrate	1.72679	2.5696	4.93339	3.18831	3.10452	0.324427	0.498347	0.92688	0.628	0.0533333	0.0769067	0.0875733	0.0725867	0.0797867	0.125653	0.0533333	0.0533333	0.064	0.0533333	0.0426667	0.180053
C00122	HMDB0000134	ECF-GC/MS	Fumarate	1.18507	1.54548	1.23787	1.03524	1.25091	0.22624	0.248213	0.247573	0.244693	0.104053	0.111307	0.108267	0.113387	0.107413	0.136213	0.13808	0.129973	0.139893	0.14112	0.133547	0.10768		Fumarate	0.784335	0.889625	0.717058	0.695606	0.771656	0.14736	0.172533	0.13472	0.137013	0.0994133	0.09904	0.09856	0.09904	0.115413	0.131947	0.115307	0.117707	0.111147	0.11584	0.114773	0.15728
C00026	HMDB0000208	ECF-GC/MS	Ketoglutarate	2.62491	2.87909	2.244	1.96759	2.4289	0.50112	0.4624	0.4488	0.465067	0.08704	0.08432	0.0619733	0.04544	0.1632	0.187787	0.151733	0.161813	0.08896	0.10768	0.0596267	0.0630933		Ketoglutarate	0.522323	0.632775	0.586477	0.506338	0.561978	0.0981333	0.12272	0.110187	0.0997333	0.03856	0.0405867	0.0421867	0.03184	0.10144	0.160373	0.15632	0.14048	0.0234133	0.0277867	0.0277867	0.03232
C00186	HMDB0000190	ECF-GC/MS	Lactate	2.30309	2.55698	2.02027	1.88839	2.19218	0.43968	0.410667	0.404053	0.446347	0.185387	0.1456	0.17072	0.29104	0.0976	0.12656	0.108373	0.127733	0.496587	0.413493	0.34848	0.165813		Lactate	1.72423	1.13328	1.35179	1.15266	1.34049	0.323947	0.219787	0.253973	0.22704	0.275147	0.226667	0.23808	0.139627	0.24128	0.311573	0.111093	0.20048	0.281493	0.728587	0.239307	0.31088
C01384	HMDB0000176	ECF-GC/MS	Maleate	0.845638	1.05965	0.861333	0.748903	0.878882	0.16144	0.170187	0.172267	0.177013	0.0987733	0.103573	0.100533	0.1032	0.09904	0.108053	0.11408	0.10288	0.121333	0.11152	0.10768	0.0976		Maleate	0.615716	0.6413	0.597832	0.554535	0.602346	0.11568	0.124373	0.11232	0.109227	0.0955733	0.0958933	0.0961067	0.0958933	0.0990933	0.10496	0.100373	0.0996267	0.0999467	0.10048	0.101173	0.114773
C00149	HMDB0000156	ECF-GC/MS	Malate	3.07944	4.44018	2.80613	2.46062	3.19659	0.587893	0.71312	0.561227	0.5816	0.0444267	0.05792	0.0485867	0.0634667	0.0316267	0.07584	0.08544	0.0547733	0.1568	0.0925333	0.08464	0.0345067		Malate	0.649497	0.80575	0.44511	0.425108	0.581366	0.122027	0.156267	0.0836267	0.0837333	0.0213333	0.0266667	0.016	0.032	0.0291733	0.0426133	0.0422933	0.0271467	0.02656	0.02752	0.0266667	0.0645333
C00042	HMDB0000254	ECF-GC/MS	Succinate	1.45326	1.6192	1.5688	1.57385	1.55378	0.27744	0.260053	0.31376	0.372	0.115147	0.131307	0.1208	0.11152	0.123307	0.19312	0.166613	0.15328	0.139787	0.117067	0.11264	0.120427		Succinate	0.835716	0.8206	0.780929	0.772505	0.802437	0.157013	0.159147	0.14672	0.15216	0.103627	0.10352	0.104267	0.108747	0.112693	0.126773	0.112427	0.116427	0.09968	0.100373	0.0991467	0.1064
C00099	HMDB0000056	ECF-GC/MS	3-Alanine	1.36344	1.86666	1.27931	1.09396	1.40084	0.260293	0.299796	0.255862	0.258572	0.230557	0.203756	0.235126	0.234656	0.169829	0.205534	0.197956	0.185554	0.369489	0.2397	0.24746	0.198833		3-Alanine	1.29996	1.33338	1.43614	1.43197	1.37536	0.244236	0.258594	0.269821	0.282055	0.194369	0.194323	0.264667	0.195685	0.156956	0.18499	0.204899	0.183857	0.173049	0.195721	0.260042	0.217312
C05945	HMDB0029438	HILIC-LC/MS	Arginine-P	0.271959	0.272507	0.369968	0.232965	0.28685	0.0519195	0.0437663	0.0739935	0.0550644	0.0176791	0.00815443	0.0149922	0	0.165495	0.232781	0.337603	0.204441	2.34507	1.90062	2.04912	0		Arginine-P	0.22997	0.284149	0.23844	0.252732	0.251323	0.0432065	0.0551078	0.0447978	0.0497806	0.0230045	0.0159553	0.0227022	0.0180833	0.0979958	0.0900722	0.0695856	0.132973	0.356746	0.396713	0.571075	1.10645
C00719	HMDB0000043	HILIC-LC/MS	Betaine	6.57843	4.74605	3.52954	2.91837	4.4431	1.25588	0.762244	0.705909	0.689797	0.327309	0.313985	0.387476	0.397194	0.253405	0.495404	0.482519	0.398577	0.441439	0.538919	0.447827	0.365169		Betaine	7.11357	6.30638	6.07764	5.05845	6.13901	1.33649	1.22306	1.14186	0.996362	0.653009	0.653007	0.636499	0.679554	0.475432	0.581311	0.530327	0.633618	0.512195	0.481323	0.565988	0.422494	2.88063
C00114	HMDB0000097	HILIC-LC/MS	Choline	0.120355	0.0779781	0.157288	0.0712239	0.106711	0.0229769	0.0125238	0.0314576	0.0168347	0.00131703	0.00122527	0.00413475	0.00208055	0.0459969	0.176649	0.198926	0.0835387	0.00142542	0.00285673	0.00294876	0.000532943		Choline	0.0246776	0.0236389	0.0392713	0.0358044	0.0308481	0.0046364	0.00458452	0.00737825	0.00705238	0.0235925	0.0161447	0.0161288	0.0155493	0.0857773	0.125354	0.0873639	0.105756	0.00414629	0.00489836	0.00483182	0.00968389
C02291	HMDB0000099	ECF-LC/MS	Cystathionine	0.104332	0.122825	0.0989207	0.0846989	0.102694	0.019918	0.0197264	0.0197841	0.0200197	0.0199862	0.0243492	0.0254359	0.0260057	0.020663	0.0233609	0.0221317	0.0214195	0.0324288	0.0284145	0.0262799	0.0226113		Cystathionine	0.105157	0.101283	0.104493	0.101031	0.102991	0.0197567	0.0196428	0.0196321	0.0199001	0.0211712	0.0222561	0.0227376	0.0209722	0.0203009	0.0238475	0.0217021	0.0207664	0.0246461	0.0259615	0.026349	0.0302475
C01026	HMDB0000092	HILIC-LC/MS	Dimethylglycine	0.102265	0.106644	0.13548	0.0740037	0.104598	0.0195232	0.0171277	0.027096	0.0174918	0.000955714	0.00135731	0.000706257	0.00233843	0.000568316	0.00243386	0.00111101	0.00271324	0.000677146	0.00263361	0.000838261	0.00219643		Dimethylglycine	0.0339589	0.0407517	0.0340848	0.0278347	0.0341575	0.00638016	0.00790337	0.00640381	0.00548259	0.00345942	0.00371093	0.00373737	0.00250547	0.00210918	0.00318104	0.00256516	0.00235363	0.00199999	0.0019943	0.00274874	0.00319008
C00189	HMDB0000149	HILIC-LC/MS	Ethanolamine	0.275505	0.340961	0.229699	0.158268	0.251108	0.0525964	0.0547604	0.0459398	0.0374089	0.0300853	0.0199115	0.0244474	0.0277171	0.0467037	0.0493723	0.0433765	0.0432001	0.0476487	0.0318508	0.0298511	0.0206886		Ethanolamine	0.491252	0.65085	0.759342	0.81281	0.678564	0.0922958	0.126225	0.142664	0.160099	0.0419628	0.0458271	0.0450466	0.0398654	0.0665989	0.11805	0.070582	0.112755	0.0497348	0.0664244	0.0769046	0.0786878
C00051	HMDB0000125	ECF-LC/MS	Glutathione	1.39683	0.332075	1.86667	0.225641	0.955302	0.266667	0.0533333	0.373333	0.0533333	1.30626	0.610333	0.549612	0.132683	3.69034	3.85857	4.86916	4.56393	0.464718	2.30627	0.635303	1.52837		Glutathione	0.283871	1.65	0.283871	0.216615	0.608589	0.0533333	0.32	0.0533333	0.0426667	0.580862	0.615612	0.674595	0.686035	0.811585	1.51551	1.63752	1.37723	0.393898	0.328249	0.309365	1.43541
C00670	HMDB0000086	HILIC-LC/MS	GPC	0.13523	0.160745	0.322708	0.163837	0.19563	0.038725	0.0258167	0.07745	0.038725	0.038725	0.0129083	0.0258167	0.116175	0.116175	0.283983	0.322708	0.23235	0.271075	0.271075	0.3098	0.0129083		GPC	2.88564	3.26137	2.88564	2.49032	2.88074	0.671234	0.800317	0.671234	0.606692	0.413067	0.451792	0.477609	0.606692	0.606692	0.9294	0.645417	0.85195	0.761592	0.709959	1.03267	1.71681	2.98828
C01233	HMDB0059660	HILIC-LC/MS	GPE	0.597009	0.583712	0.709278	0.606668	0.624167	0.112165	0.113205	0.133258	0.119495	0.0271325	0.00884562	0.0117845	0.0909363	0.100379	0.0790666	0.120319	0.0906867	0.161896	0.159387	0.163394	0.0106495		GPE	3.81833	4.46615	4.05479	3.73954	4.0197	0.717384	0.866163	0.761808	0.736575	0.287858	0.37155	0.363291	0.373289	0.42416	0.477822	0.445832	0.575678	0.673806	0.708127	0.83699	1.22234	2.46067
C01157	HMDB0000725	HILIC-LC/MS	4-Hydroxyproline	0.00341393	0.00331691	0.00500039	0.00236666	0.00352447	0.00065175	0.000532716	0.00100008	0.000559393	0.000312735	0.000440965	0.000456746	0.000510855	0.000897957	0.00125326	0.00105522	0.000815927	0.000854895	0.000638989	0.000569659	0.000498409		4-Hydroxyproline	0.011546	0.00426464	0.00418789	0.00352584	0.00588108	0.00216924	0.000827081	0.000786815	0.000694484	0.0013737	0.00101805	0.00105826	0.000907967	0.000977936	0.00107071	0.000738257	0.000979365	0.000878095	0.000756486	0.000829093	0.000955349
C00077	HMDB0000214	ECF-LC/MS	Ornithine	1.19359	1.30943	0.953261	1.35177	1.20201	0.227867	0.210303	0.190652	0.31951	0.0460378	0.0493526	0.0527385	0.0365944	0.0306367	0.0340409	0.0291774	0.0257644	0.0319911	0.0315255	0.0275112	0.0330037		Ornithine	0.434307	0.463846	0.498995	0.526775	0.480981	0.0815971	0.089958	0.0937506	0.103759	0.0397052	0.0362953	0.0409644	0.0430705	0.0320234	0.0358125	0.0331847	0.0363305	0.0290354	0.0318081	0.0322379	0.0424467
C00213	HMDB0000271	HILIC-LC/MS	Sarcosine	0.210991	0.246823	0.243391	0.193915	0.22378	0.0402802	0.0396413	0.0486783	0.0458344	0.040801	0.0371329	0.0396444	0.0366734	0.0410599	0.0391524	0.0403804	0.0367417	0.0487716	0.0415212	0.0400264	0.0374418		Sarcosine	0.487341	0.488181	0.454311	0.41067	0.460126	0.0915611	0.0946774	0.0853555	0.0808896	0.0582663	0.0659974	0.0704063	0.0748383	0.0445894	0.0569035	0.0538522	0.0645668	0.0436165	0.0458692	0.0559913	0.0748498	0.265558
C00315	HMDB0001257	ECF-LC/MS	Spermidine	0.578828	0.719023	0.488788	0.494475	0.570278	0.110504	0.115479	0.0977575	0.116876	0.064692	0.0981187	0.0707611	0.0646759	0.0657593	0.0640889	0.0638817	0.0640688	0.064491	0.0641548	0.0641836	0.093922		Spermidine	0.509342	0.478274	0.42306	0.394938	0.451403	0.0956946	0.0927561	0.0794839	0.0777908	0.0900751	0.0786385	0.0786984	0.0703746	0.0962338	0.072987	0.0827268	0.0734876	0.0664881	0.0656988	0.0642355	0.0645803
			Sum	195.981	212.682	166.846	153.139	182.162	37.4251	34.1834	33.3714	36.1661	16.8719	10.499	13.065	11.1074	12.2331	18.7063	17.8413	15.5714	22.7324	17.6665	15.8248	10.592		Sum	473.08	550.964	648.951	541.899	553.723	89.0107	107.021	122.053	106.854	38.6192	43.1489	42.3872	43.3747	18.3703	25.7399	25.2529	27.7842	27.0218	30.27	36.3827	61.0368
		* MS Platforms:	Instruments:												Chromatographic columns:											Components of CP mix 508
		ECF-LC/MS	Liquid chromatograph Dionex Ultimate 3000 coupled with high resolution Orbitrap mass spectrometer Q Exactive Plus (ThermoFisher Scientific)												VF-17ms, 30 x 0.25 mm, 0.25 µm (Agilent J+W, Santa Clara, CA, USA)
		ECF-GC/MS	Gas chromatograph Trace GC Ultra coupled with single quadrupole mass spectrometer ISQ (ThermoFisher Scientific)												Kinetex C18, 150 x 3 mm, 2.6 µm (Phenomenex, Torrance, CA, USA)
		SILYL-GC/MS	Gas chromatograph Trace 1300 coupled with single quadrupole mass spectrometer DSQ (ThermoFisher Scientific)												DB-1ms, 30 x 0.25 mm, 0.25 µm (Agilent J+W, Santa Clara, CA, USA)
		HILIC-LC/MS	Liquid chromatograph Dionex Ultimate 3000 coupled with high resolution Orbitrap mass spectrometer Q Exactive Plus (ThermoFisher Scientific)												SeQuant ZIC-pHILIC, 150 x 4.6 mm, 5 μm, (Merck, Darmstadt, Germany)
		* MS Platforms:	Reference to method:
		ECF-LC/MS	ECF, ethyl chlorofomate; Štětina et al. (2018), DOI:10.1038/s41598-018-22757-0
		ECF-GC/MS	ECF, ethyl chlorofomate; Štětina et al. (2018), DOI:10.1038/s41598-018-22757-0
		SILYL-GC/MS	SILYL, silylation; Škodová-Sveráková et al. (2020), DOI:10.1016/j.protis.2020.125717
		HILIC-LC/MS	HILIC, hydrophilic interaction liquid chromatography; Škodová-Sveráková et al. (2021), DOI: 10.1186/s12915-021-01186-y

### Sheet: Table A2
Supplementary Table A2: Results of DSC analysis
Solution £	Concentration of solutes *	Water content	Supercooling point (SCP) [°C]		Melting point of bulk water (m.p.)					"Bound" water [% OIW]		Glass transition (Tg)				Cold crystallization
	[mmol.kg-1 water]	[%weight]	mean [°C]	S.D.	calculated mean** [°C]	DSC measured mean [°C]	S.D.	Enthalpy [J.g-1]	S.D.	mean	S.D.	Inflection [°C]	S.D.	delta Cp [J.(g.°C)-1]	S.D.	Onset [°C]	S.D.	Enthalpy [J.g-1]	S.D.
Controls
Deionized water	0	100	-22.91	3.31	0	-0.05	0.0216025	-335.733	3.74195	-0.52	1.12937	x		x		x		x
FT hemolymph	699 *	74.41	-19.11	0.33	-1.302	-4.46	0.35	-215.567	8.61485	35.45	2.57718	-36.72	0.15	0.15	0.03	x		x
CP mixes
CP mix 508	508	92.1506	-14.94	6.65	-0.94488	-4.34	0.47	-277.67	9.64	15.48	1.08	-49.03	0.6	0.1	0.01	x		x
CP mix 1588	1588	78.9666	-13.44	0.18	-2.95368	-9.22	0.0848528	-195.467	2.60299	41.1167	0.501752	-48.51	0.11	0.33	0.02	x		x
Pro-Tre 1316	1316	81.4137	-13.21	0.57	-2.44776	-8.35	0.16	-227.27	2.27	31.94	0.68	-49.73	0.3	0.3	0.01	x		x
Pro-Gln-Asn 1231	1231	87.075	-25.24	4.1	-2.28966	-7.76	0.48	-252.5	8.06	24.69	2.41	x		x		x		x
CP mix 1588 components
Proline 978	978	89.8798	-27.26	0.6	-1.81908	-6.77667	0.135236	-227.433	5.2772	31.91	1.58316	x		x		x		x
Trehalose 338	338	88.6623	-9.75	1.43	-0.62868	-3.25333	0.0235702	-262.9	4.83322	21.2767	1.44447	-29.58	0.27	0.35	0.02	x		x
Glutamine 172	172	97.548	-21.38	3.56	-0.31992	-0.436667	0.00942809	-327.067	4.79537	2.07	1.43766	-43.37	0.23	0.06	0.01	-22.83	0.55	3.92	0.42
Asparagine 81	81	98.9412	-23.25	3.21	-0.15066	-0.356667	0.0771722	-326.633	4.21611	2.20667	1.25829	-36.35	0.2	0.03	0.01	-14.63	0.75	0.65	0.24
Betaine 19	19	99.7779	-20.66	2.68	-0.03534	-0.55	0.08	-331.167	1.69771	0.85	0.510751	x		x		x		x
	* Value for hemolymph is taken				** Values were calculated
	from Koštál et al. (2011) doi: 10.1073/pnas.1107060108.				based on cryoscopic constant
					of m.p. depression for water
					(-1.86°K per each mole of solute dissolved in 1 kg of water)
£ All solutions (except for hemolymph) were prepared by dissolving the amount(s) of compound(s) corresponding to their target molality in the solution. The example of recipe for preparation of CP mix 1588 is shown below.
The osmolality of each solution was verified using Vapro 5520 osmometer (Wescor).
	CP mix 1588:	Target molality [mmol.kg-1 water]	Molecular mass [g.mol-1]		Amount [mg] dissolved in 1 mL of water	Osmolality [mOsmol.kg-1 water] mean and S.D. of three replicates
	Proline	978	115.13		112.597
	Trehalose	338	342.3		115.697
	Glutamine	172	146.14		25.1361	1607.3	3.3
	Asparagine	81	132.12		10.7017
	Betaine	19	117.15		2.22585

### Sheet: Table A3
Supplementary Table A3: CP mix 508 diet recipe
Components	Amount added to 1 g of standard diet	which corresponds to mmol.kg-1 diet FM
Proline	36 mg	313.18
Trehalose	37 mg	107.58
Glutamine	8 mg	55.23
Asparagine	3,4 mg	25.78
Betaine	0,7 mg	6.14
The components were added to microwave-melted standard diet , mixed and left overnight prior to larval feeding assay
Standard diet recipe:
Ingredients	Amount added to 800 mL of water	Source of ingredient
Malted barley	39 g	Carapils Weyermann, Pivoteka CZ, Czech Republic
Corn coarse meal	21 g	Polenta kukuřičná instantní, PRO-BIO,Czech Republic
Dry yeast	13,5 g	Saf-Instant, S.I.L., France
Agar	7,5 g	Agar-agar danisch, 4508.1, Roth, Germany
Methyl paraben	13 mL	H5501, Sigma, 10% solution in ethanol
All ingredients were gradually added to hot water and mixed vigorously when boiling for 10 min.
Each fly-vial (50 mL, glass) contained approximately 10 g of standard diet. One droplet of freshly hydrolyzed yeast was added on top (0.5 g of dry yeast dissolved in 10 mL water)
Approximately 100 C. costata larvae developped in each fly-vial.

### Sheet: Table A4
Supplementary Table A4: Effect of CP mix 508 diet on larval survival and pupariation time
Larval age [days]	Pupariated FS-larvae fed standard diet	Pupariated FS-larvae fed CP mix 508 diet
19	0	0
20	0	0
21	0	0
22	4	0
23	9	0
24	11	5	50 % pupation reached
25	11	8
26	3	6	50 % pupation reached
27	0	4
28	1	4
29	1	2
Total pupariated:	40	32
Forty larvae were exposed to either standard diet (manipulation only) or CP mix 508 diet for 3 days,
then, all were returned back to standard diet and their pupariation was checked daily.
On day 30, the diets were inspected for remaining larvae (8 dead larvae were found in CP mix 508 diet).

### Sheet: Table A5
Supplementary Table A5: Effect of CP Mix 508 diet on larval metabolite composition
		Whole body / fed on standard diet							Whole body / fed on CP mix 508 diet					Standard vs. CP mix 508 diet			Hemolymph / fed on CP mix 508 diet
	Replicate	A	B	C	D	mean		Replicate	A	B	C	D	mean	multiple t-tests		Replicate	A	B	C	D	mean
	Fresh mass [mg]	9.6	9.8	9.8	10.8	10		Fresh mass [mg]	7.9	7.7	8.5	8	8.025	corrected by		Volume [µL]	4.6	4.9	4.8	4.7	4.75
		Concentration							Concentration					Holm-Sidak method			Concentration
MS Platform	Metabolite	mmol.kg-1 FM						Metabolite	mmol.kg-1 FM					significant P-values		Metabolite	mmol.L-1
ECF-GC/MS	Ala	2.64058	4.41627	4.41674	5.10579	4.14485		Ala	3.23007	4.20385	4.5032	3.97228	3.97735			Ala	2.99487	5.60667	8.29219	10.359	6.81319
ECF-LC/MS	Arg	3.55699	3.90826	4.0012	3.63601	3.77561		Arg	3.10572	3.32686	3.35872	3.35868	3.2875			Arg	1.31784	2.13633	1.89815	2.28807	1.9101
ECF-LC/MS	Asn	2.44357	2.35538	2.31653	2.49334	2.4022		Asn	43.4865	53.1706	44.8065	49.8991	47.8407	9.61376e-07		Asn	37.716	64.1748	39.0974	54.7276	48.9289
ECF-LC/MS	Gln	11.0334	10.8833	10.6798	12.8497	11.3616		Gln	57.0504	70.5365	58.0855	58.2062	60.9697	4.88958e-06		Gln	60.0283	104.745	66.9547	89.0145	80.1857
ECF-LC/MS	Glu	3.98499	4.04926	4.06351	4.09318	4.04774		Glu	4.37555	6.21769	5.0463	5.18627	5.20645			Glu	2.67536	2.69845	2.76601	2.92714	2.76674
ECF-GC/MS	Gly	1.04372	1.12244	0.974826	1.28936	1.10758		Gly	0.853033	1.50735	1.21756	1.16333	1.18532			Gly	1.04673	1.64713	1.41225	1.70417	1.45257
ECF-LC/MS	His	3.17307	2.70097	2.0809	2.62296	2.64448		His	1.33129	1.58613	1.19294	0.832241	1.23565	0.00211057		His	0.546926	0.766387	0.452015	1.07088	0.709051
ECF-GC/MS	Ile	0.529664	0.52433	0.48974	0.498728	0.510616		Ile	0.206826	0.516727	0.315887	0.26313	0.325643			Ile	0.265686	0.405037	0.312732	0.412057	0.348878
ECF-GC/MS	Leu	0.42071	0.458686	0.394549	0.402667	0.419153		Leu	0.13903	0.413269	0.229731	0.181637	0.240917			Leu	0.162593	0.280729	0.240738	0.290243	0.243576
ECF-LC/MS	Lys	0.62416	0.714416	0.911272	1.0294	0.819811		Lys	0.614654	1.11887	0.737383	0.692337	0.790812			Lys	1.13989	1.9266	1.46257	2.25726	1.69658
ECF-LC/MS	Phe	0.281444	0.385664	0.484275	0.465014	0.404099		Phe	n.d.	n.d.	n.d.	n.d.	0	x		Phe	n.d.	n.d.	n.d.	n.d.	0
ECF-GC/MS	Pro	50.556	24.4381	43.2043	38.3711	39.1424		Pro	251.385	310.838	292.841	215.625	267.672	4.72174e-05		Pro	275.203	333.127	267.885	279.708	288.981
ECF-LC/MS	Ser	1.10671	1.20558	1.03802	1.21918	1.14237		Ser	0.574874	1.08595	0.736356	0.720267	0.779363			Ser	0.786712	1.09334	0.733745	1.10924	0.930759
ECF-GC/MS	Thr	1.60773	1.71975	1.471	2.81216	1.90266		Thr	n.d.	n.d.	n.d.	n.d.	0	x		Thr	n.d.	n.d.	n.d.	n.d.	0
ECF-LC/MS	Trp	0.345388	0.266314	0.349784	0.502376	0.365965		Trp	0.101299	0.189474	0.226449	0.200435	0.179414			Trp	0.384742	0.838416	0.492318	0.511423	0.556725
ECF-LC/MS	Tyr	0.739248	2.9005	4.83159	2.63253	2.77597		Tyr	0.490281	0.244345	0.440058	0.18412	0.339701			Tyr	0.457356	0.72399	0.57495	0.877218	0.658379
ECF-LC/MS	Val	0.989072	1.08182	1.06197	1.02874	1.0404		Val	0.130393	0.49846	0.241628	0.211893	0.270593	8.33562e-05		Val	0.15034	0.391787	0.304488	0.357844	0.301114
SILYL-GC/MS	Fructose	0.143931	0.149019	0.095198	0.224552	0.153175		Fructose	1.79256	1.52887	1.18986	1.92898	1.61007	0.000117264		Fructose	0.300379	0.298037	0.194363	0.515992	0.327193
SILYL-GC/MS	Glucose	1.83106	1.24275	1.09313	1.49165	1.41465		Glucose	2.82362	1.77146	1.32788	3.32954	2.31312			Glucose	3.82134	2.4855	2.2318	3.42763	2.99157
SILYL-GC/MS	Glycerol	0.215729	0.194201	0.457439	0.294223	0.290398		Glycerol	0.134677	0.305633	0.465307	0.176639	0.270564			Glycerol	0.450218	0.388403	0.933939	0.676086	0.612161
SILYL-GC/MS	Myo-inositol	0.394287	0.085989	0.119715	0.292635	0.223156		Myo-inositol	0.098582	0.162686	0.080249	0.095686	0.109301			Myo-inositol	0.822861	0.171978	0.244418	0.672438	0.477924
SILYL-GC/MS	Sorbitol	n.d.	n.d.	n.d.	n.d.	0		Sorbitol	0.674585	0.703444	0.550136	0.556698	0.621216	x		Sorbitol	n.d.	n.d.	n.d.	n.d.	0
SILYL-GC/MS	Trehalose	13.3721	10.6248	14.8529	15.4087	13.5646		Trehalose	24.2813	22.4892	23.5055	21.4895	22.9414	0.000266086		Trehalose	27.9071	21.2496	30.3248	35.4072	28.7222
ECF-GC/MS	Fumarate	0.442278	0.506849	0.506727	0.650225	0.52652		Fumarate	0.439689	0.606527	0.489034	0.558397	0.523412			Fumarate	0.555091	1.01686	0.873934	1.2418	0.92192
ECF-GC/MS	Ketoglutarate	0.408565	0.579006	0.777319	0.585321	0.587553		Ketoglutarate	0.738628	0.794451	0.828837	0.855741	0.804414			Ketoglutarate	1.02905	2.0154	1.24104	1.57709	1.46564
ECF-GC/MS	Lactate	1.9798	2.43737	3.95881	3.2677	2.91092		Lactate	2.19519	3.1949	2.4203	1.9856	2.449			Lactate	n.d.	n.d.	n.d.	n.d.	0
ECF-GC/MS	Malate	7.96725	9.35962	9.92259	13.3262	10.1439		Malate	7.11873	10.097	8.64438	9.77428	8.90859			Malate	8.19825	14.0803	13.4483	17.4091	13.284
ECF-GC/MS	Succinate	0.78774	0.626897	0.757005	0.930456	0.775524		Succinate	0.501939	0.617596	0.692322	0.567174	0.594758			Succinate	0.830005	0.954978	1.09699	1.22424	1.02655
ECF-LC/MS	Ornithine	0.235338	0.138636	0.113347	0.215448	0.175692		Ornithine	0.035933	0.135751	0.0369446	0.0935096	0.0755346			Ornithine	0.120846	0.257956	0.141272	0.27245	0.198131
HILIC-LC/MS	Betaine	8.99452	8.54914	5.56775	5.1479	7.06483		Betaine	6.52845	6.6301	7.1593	7.34271	6.91514			Betaine	6.33032	7.15077	8.19424	6.25904	6.98359
HILIC-LC/MS	Ethanolamine	0.284283	0.484633	0.781316	0.218957	0.442297		Ethanolamine	0.70535	1.58246	0.406344	0.67426	0.842103			Ethanolamine	0.633186	1.03063	0.57439	1.19987	0.85952
ECF-LC/MS	Glutathione	12.511	16.5338	19.456	19.3342	16.9587		Glutathione	21.2837	23.3417	16.5342	13.8748	18.7586			Glutathione	2.75678	2.60726	2.69793	2.98042	2.7606
	Sum	134.644	114.644	141.229	142.44	133.239		Sum	436.428	529.415	478.31	404	462.038			Sum	438.631	574.27	455.076	520.478	497.114
														red font: up
														blue font: down

### Sheet: Table A6
Supplementary Table A6: Effect of CP mix 508 and Pro 313 diets on LN2 survival (replicates shown separately)
CP mix 508		Survival after cryopreservation [%]				Pro 313		Survival after cryopreservation [%]
Date of replicate	(n)	Larva	Puparium	Adult		Date of replicate	(n)	Larva	Puparium	Adult
24.1.2020	100	51.3158	19.7368	14.4737		2020-01-24	100	40	14	11
13.3.2020	100	58	25.8824	22.3529		2020-03-13	100	38	11.7647	9.41176
21.5.2020	200	56.5	19.5	15		x
2020-06-04	60	80.5	36.1667	22.1667		x
30.10.2020	80	43.75	21.25	17.5		2020-10-30	80	35	5	1.25
Mean	(5)	58.0132	24.5072	18.2987		Mean	(3)	37.6667	10.2549	7.22059
S.D.		12.2983	6.26533	3.39258		S.D.		2.0548	3.82619	4.27134
